# *Ppd-1* Remodels Spike Architecture by Regulating Floral Development in wheat

**DOI:** 10.1101/2020.05.11.087809

**Authors:** Yangyang Liu, Lili Zhang, Michael Melzer, Liping Shen, Zhiwen Sun, Ziying Wang, Thorsten Schnurbusch, Zifeng Guo

## Abstract

The determination of spike architecture is critical to grain yield in wheat (*Triticum aestivum*), yet the underlying mechanisms remain largely unknown. Here, we measured 51 traits associated with spike architecture and floral development in 197 wheat accessions with photoperiod sensitive and insensitive alleles. We included five distinct allele combinations at the *Photoperiod-1* (*Ppd-1*) loci. A systematic dissection of all recorded phenotypes revealed connections between floral development, spike architecture and grain yield. Modifying the durations of spikelet primordia initiation did not necessarily affect spikelet number. In addition, *Ppd-1* loci clearly influenced rachis dry weight, pointing to the rachis vascular system as a potential target for higher yield. *Ppd-1* displayed opposite effects on the durations of pre and post-anthesis phases. *Ppd-1* controlled carpel size, but not anther size. Finally, the photoperiod-insensitive alleles of *Ppd-1* triggered floral degeneration. In parallel, we profiled the spike transcriptome at six stages and four positions in three *Ppd-1* genotypes which consists of 234 samples. Integrating phenotypic and expression data suggested that loss of function in *Ppd-1* loci delayed floral degeneration by regulating autophagy and extended floret development by regulating genes in different families. Therefore, we concluded that *Ppd-1* remodels spike architecture by regulating floral development in wheat.
