## Supplemental Data Sets1-5 for "*Ppd-1* Remodels Spike Architecture by Regulating Floral Development in wheat"

### Sheet: Supplemental Data Set 1
Supplementary Data Set 1. The percentage of genotype-, stage- and position-specific gene number of all detected genes.Here, "genotype" referred to the comparison of Ppd-1 genotypes (Ppd-A1bB1bD1b, Ppd-A1aB1aD1a and ppd-A1B1D1, Table 1), "stage" referred to the comparison of spikelets at six developmental stages (WA, GA, YA, TP, HD, AN), "floret"referred to the comparison of florets at four floret…
Spikelet Stage	Gene Number	Percent
AN	1745	0.0430609
GA	129	0.0031833
HD	507	0.0125111
TP	296	0.00730431
WA	1992	0.0491561
YA	227	0.00560162
GA|AN	13	0.000320798
GA|HD	3	7.40302e-05
GA|TP	8	0.000197414
GA|YA	277	0.00683546
HD|AN	1794	0.0442701
TP|AN	30	0.000740302
TP|HD	479	0.0118202
WA|AN	100	0.00246767
WA|GA	1283	0.0316603
WA|HD	24	0.000592242
WA|TP	15	0.000370151
WA|YA	37	0.000913039
YA|AN	39	0.000962393
YA|HD	21	0.000518211
YA|TP	137	0.00338071
GA|HD|AN	12	0.000296121
GA|TP|AN	3	7.40302e-05
GA|TP|HD	13	0.000320798
GA|YA|AN	19	0.000468858
GA|YA|HD	8	0.000197414
GA|YA|TP	313	0.00772382
TP|HD|AN	2020	0.049847
WA|GA|AN	84	0.00207285
WA|GA|HD	13	0.000320798
WA|GA|TP	30	0.000740302
WA|GA|YA	1555	0.0383723
WA|HD|AN	93	0.00229494
WA|TP|AN	6	0.00014806
WA|TP|HD	14	0.000345474
WA|YA|AN	8	0.000197414
WA|YA|HD	2	4.93535e-05
WA|YA|TP	4	9.87069e-05
YA|HD|AN	56	0.0013819
YA|TP|AN	11	0.000271444
YA|TP|HD	214	0.00528082
GA|TP|HD|AN	48	0.00118448
GA|YA|HD|AN	20	0.000493535
GA|YA|TP|AN	32	0.000789656
GA|YA|TP|HD	394	0.00972263
WA|GA|HD|AN	56	0.0013819
WA|GA|TP|AN	1	2.46767e-05
WA|GA|TP|HD	14	0.000345474
WA|GA|YA|AN	235	0.00579903
WA|GA|YA|HD	63	0.00155463
WA|GA|YA|TP	1065	0.0262807
WA|TP|HD|AN	59	0.00145593
WA|YA|HD|AN	21	0.000518211
WA|YA|TP|AN	3	7.40302e-05
WA|YA|TP|HD	8	0.000197414
YA|TP|HD|AN	1063	0.0262314
GA|YA|TP|HD|AN	2224	0.0548811
WA|GA|TP|HD|AN	87	0.00214688
WA|GA|YA|HD|AN	148	0.00365216
WA|GA|YA|TP|AN	446	0.0110058
WA|GA|YA|TP|HD	887	0.0218883
WA|YA|TP|HD|AN	81	0.00199882
WA|GA|YA|TP|HD|AN	19935	0.491931
SUM	40524
Spikelet Genotype	Gene number	Percent
Ppd-A1bB1bD1b	754	0.0219161
Ppd-A1bB1bD1b_Ppd-A1aB1aD1a	1131	0.0328741
Ppd-A1bB1bD1b_ppd-A1B1D1	866	0.0251715
ppd-A1B1D1	1229	0.0357226
Ppd-A1aB1aD1a	668	0.0194163
Ppd-A1bB1bD1b_ppd-A1B1D1_Ppd-A1aB1aD1a	29292	0.851413
Ppd-A1aB1aD1a_ppd-A1B1D1	464	0.0134868
SUM	34404
Floret Position	Gene Number	Percent
Floret1	506	0.0128439
Floret2	300	0.00761499
Floret3	232	0.00588892
Floret4	1351	0.0342928
Floret1_Floret2	884	0.0224388
Floret1_Floret3	97	0.00246218
Floret1_Floret4	53	0.00134531
Floret1_Floret2_Floret3	726	0.0184283
Floret1_Floret2_Floret4	77	0.00195451
Floret1_Floret3_Floret4	361	0.00916337
Floret1_Floret2_Floret3_Floret4	32218	0.817799
Floret2_Floret3	131	0.00332521
Floret2_Floret4	22	0.000558432
Floret2_Floret3_Floret4	691	0.0175399
Floret3_Floret4	1747	0.0443446
SUM	39396
Floret Stage	Gene Number	Percent
TP	662	0.0164097
TP_HD	2950	0.0731248
TP_AN	463	0.0114769
TP_HD_AN	30567	0.757697
AN	4630	0.114769
HD	352	0.0087254
HD_AN	718	0.0177978
SUM	40342
Floret Genotype	Gene Number	Percent
Ppd-A1bB1bD1b	977	0.0250789
Ppd-A1bB1bD1b_Ppd-A1aB1aD1a	1367	0.03509
Ppd-A1bB1bD1b_ppd-A1B1D1_Ppd-A1aB1aD1a	32272	0.828401
Ppd-A1bB1bD1b_ppd-A1B1D1	1023	0.0262597
ppd-A1B1D1	1568	0.0402495
Ppd-A1aB1aD1a	641	0.016454
Ppd-A1aB1aD1a_ppd-A1B1D1	1109	0.0284673
SUM	38957

### Sheet: Supplemental Data Set 2
Supplementatal Data Set 2. The gene expression of TaATG-A8b, TaATG-B8b, TaATG-A12, TaATG-B12 for entire spikelet across six stages (WA, GA, YA, TP, HD, AN) in three Ppd-1 genotypes.
gene_type	gene	group	gene expression (FPKM)
Ppd_A1bB1bD1b	TaATG-A8b	WA	0.423679
Ppd_A1bB1bD1b	TaATG-A8b	GA	1.26598
Ppd_A1bB1bD1b	TaATG-A8b	YA	3.0367
Ppd_A1bB1bD1b	TaATG-A8b	TP	6.79245
Ppd_A1bB1bD1b	TaATG-A8b	HD	8.78938
Ppd_A1bB1bD1b	TaATG-A8b	AN	5.57548
Ppd_A1bB1bD1b	TaATG-B8b	WA	13.0238
Ppd_A1bB1bD1b	TaATG-B8b	GA	6.30734
Ppd_A1bB1bD1b	TaATG-B8b	YA	3.87986
Ppd_A1bB1bD1b	TaATG-B8b	TP	1.99809
Ppd_A1bB1bD1b	TaATG-B8b	HD	2.88247
Ppd_A1bB1bD1b	TaATG-B8b	AN	4.97848
Ppd_A1bB1bD1b	TaATG-A12	WA	46.5341
Ppd_A1bB1bD1b	TaATG-A12	GA	55.6649
Ppd_A1bB1bD1b	TaATG-A12	YA	50.8662
Ppd_A1bB1bD1b	TaATG-A12	TP	32.4509
Ppd_A1bB1bD1b	TaATG-A12	HD	25.8862
Ppd_A1bB1bD1b	TaATG-A12	AN	42.9063
Ppd_A1bB1bD1b	TaATG-B12	WA	2.5071
Ppd_A1bB1bD1b	TaATG-B12	GA	3.18981
Ppd_A1bB1bD1b	TaATG-B12	YA	3.50126
Ppd_A1bB1bD1b	TaATG-B12	TP	4.55225
Ppd_A1bB1bD1b	TaATG-B12	HD	5.29261
Ppd_A1bB1bD1b	TaATG-B12	AN	6.14736
Ppd-A1aB1aD1a	TaATG-A8b	WA	0.391151
Ppd-A1aB1aD1a	TaATG-A8b	GA	2.65474
Ppd-A1aB1aD1a	TaATG-A8b	YA	2.10391
Ppd-A1aB1aD1a	TaATG-A8b	TP	8.9883
Ppd-A1aB1aD1a	TaATG-A8b	HD	8.74272
Ppd-A1aB1aD1a	TaATG-A8b	AN	3.79794
Ppd-A1aB1aD1a	TaATG-B8b	WA	18.503
Ppd-A1aB1aD1a	TaATG-B8b	GA	6.79511
Ppd-A1aB1aD1a	TaATG-B8b	YA	4.3731
Ppd-A1aB1aD1a	TaATG-B8b	TP	2.79108
Ppd-A1aB1aD1a	TaATG-B8b	HD	1.56197
Ppd-A1aB1aD1a	TaATG-B8b	AN	5.71721
Ppd-A1aB1aD1a	TaATG-A12	WA	53.0591
Ppd-A1aB1aD1a	TaATG-A12	GA	59.4646
Ppd-A1aB1aD1a	TaATG-A12	YA	59.161
Ppd-A1aB1aD1a	TaATG-A12	TP	34.2908
Ppd-A1aB1aD1a	TaATG-A12	HD	29.4564
Ppd-A1aB1aD1a	TaATG-A12	AN	49.0852
Ppd-A1aB1aD1a	TaATG-B12	WA	2.33586
Ppd-A1aB1aD1a	TaATG-B12	GA	3.78331
Ppd-A1aB1aD1a	TaATG-B12	YA	3.77811
Ppd-A1aB1aD1a	TaATG-B12	TP	4.12602
Ppd-A1aB1aD1a	TaATG-B12	HD	5.47941
Ppd-A1aB1aD1a	TaATG-B12	AN	4.79788
ppd-A1B1D1	TaATG-A8b	WA	0.410363
ppd-A1B1D1	TaATG-A8b	GA	1.07737
ppd-A1B1D1	TaATG-A8b	YA	3.55501
ppd-A1B1D1	TaATG-A8b	TP	3.75515
ppd-A1B1D1	TaATG-A8b	HD	9.77287
ppd-A1B1D1	TaATG-A8b	AN	8.84994
ppd-A1B1D1	TaATG-B8b	WA	11.8105
ppd-A1B1D1	TaATG-B8b	GA	6.17136
ppd-A1B1D1	TaATG-B8b	YA	4.41255
ppd-A1B1D1	TaATG-B8b	TP	4.04307
ppd-A1B1D1	TaATG-B8b	HD	1.76662
ppd-A1B1D1	TaATG-B8b	AN	0.880432
ppd-A1B1D1	TaATG-A12	WA	34.0632
ppd-A1B1D1	TaATG-A12	GA	39.8392
ppd-A1B1D1	TaATG-A12	YA	43.4651
ppd-A1B1D1	TaATG-A12	TP	39.2924
ppd-A1B1D1	TaATG-A12	HD	23.6949
ppd-A1B1D1	TaATG-A12	AN	21.3961
ppd-A1B1D1	TaATG-B12	WA	2.04125
ppd-A1B1D1	TaATG-B12	GA	1.49541
ppd-A1B1D1	TaATG-B12	YA	2.46036
ppd-A1B1D1	TaATG-B12	TP	2.56678
ppd-A1B1D1	TaATG-B12	HD	5.14105
ppd-A1B1D1	TaATG-B12	AN	6.37633

### Sheet: Supplemental Data Set 3
Supplementatal Data Set 3. The gene expression of TaATG-A8b, TaATG-B8b, TaATG-A12, TaATG-B12 for individual floret across the four floret positions (F1, F2, F3, F4) at three stages (TP, HD, AN) in three Ppd-1 genotypes.
Genotypes	Stages	Floret positions	Genes	Gene expression (FPKM)
Ppd-A1bB1bD1b	TP	F1	TaATG-A8b	19.0865
Ppd-A1bB1bD1b	TP	F2	TaATG-A8b	12.8697
Ppd-A1bB1bD1b	TP	F3	TaATG-A8b	8.13935
Ppd-A1bB1bD1b	TP	F4	TaATG-A8b	4.59708
Ppd-A1bB1bD1b	TP	F1	TaATG-B8b	1.88938
Ppd-A1bB1bD1b	TP	F2	TaATG-B8b	2.38934
Ppd-A1bB1bD1b	TP	F3	TaATG-B8b	3.03868
Ppd-A1bB1bD1b	TP	F4	TaATG-B8b	3.50805
Ppd-A1bB1bD1b	TP	F1	TaATG-A12	22.0986
Ppd-A1bB1bD1b	TP	F2	TaATG-A12	28.821
Ppd-A1bB1bD1b	TP	F3	TaATG-A12	39.4208
Ppd-A1bB1bD1b	TP	F4	TaATG-A12	52.5961
Ppd-A1bB1bD1b	TP	F1	TaATG-B12	4.50828
Ppd-A1bB1bD1b	TP	F2	TaATG-B12	4.14502
Ppd-A1bB1bD1b	TP	F3	TaATG-B12	2.57123
Ppd-A1bB1bD1b	TP	F4	TaATG-B12	3.08616
Ppd-A1bB1bD1b	HD	F1	TaATG-A8b	14.0114
Ppd-A1bB1bD1b	HD	F2	TaATG-A8b	17.6739
Ppd-A1bB1bD1b	HD	F3	TaATG-A8b	8.28424
Ppd-A1bB1bD1b	HD	F4	TaATG-A8b	7.29131
Ppd-A1bB1bD1b	HD	F1	TaATG-B8b	1.25181
Ppd-A1bB1bD1b	HD	F2	TaATG-B8b	1.08774
Ppd-A1bB1bD1b	HD	F3	TaATG-B8b	3.05504
Ppd-A1bB1bD1b	HD	F4	TaATG-B8b	2.59254
Ppd-A1bB1bD1b	HD	F1	TaATG-A12	20.4286
Ppd-A1bB1bD1b	HD	F2	TaATG-A12	15.5191
Ppd-A1bB1bD1b	HD	F3	TaATG-A12	26.4367
Ppd-A1bB1bD1b	HD	F4	TaATG-A12	37.042
Ppd-A1bB1bD1b	HD	F1	TaATG-B12	5.01607
Ppd-A1bB1bD1b	HD	F2	TaATG-B12	3.2374
Ppd-A1bB1bD1b	HD	F3	TaATG-B12	4.40412
Ppd-A1bB1bD1b	HD	F4	TaATG-B12	4.59258
Ppd-A1bB1bD1b	AN	F1	TaATG-A8b	4.22888
Ppd-A1bB1bD1b	AN	F2	TaATG-A8b	5.5281
Ppd-A1bB1bD1b	AN	F3	TaATG-A8b	4.45694
Ppd-A1bB1bD1b	AN	F4	TaATG-A8b	8.5449
Ppd-A1bB1bD1b	AN	F1	TaATG-B8b	7.4473
Ppd-A1bB1bD1b	AN	F2	TaATG-B8b	6.08169
Ppd-A1bB1bD1b	AN	F3	TaATG-B8b	5.37589
Ppd-A1bB1bD1b	AN	F4	TaATG-B8b	4.75384
Ppd-A1bB1bD1b	AN	F1	TaATG-A12	55.5324
Ppd-A1bB1bD1b	AN	F2	TaATG-A12	43.9141
Ppd-A1bB1bD1b	AN	F3	TaATG-A12	48.639
Ppd-A1bB1bD1b	AN	F4	TaATG-A12	32.5274
Ppd-A1bB1bD1b	AN	F1	TaATG-B12	5.09091
Ppd-A1bB1bD1b	AN	F2	TaATG-B12	4.49824
Ppd-A1bB1bD1b	AN	F3	TaATG-B12	5.48831
Ppd-A1bB1bD1b	AN	F4	TaATG-B12	5.82304
Ppd-A1aB1aD1a	TP	F1	TaATG-A8b	8.52615
Ppd-A1aB1aD1a	TP	F2	TaATG-A8b	10.6542
Ppd-A1aB1aD1a	TP	F3	TaATG-A8b	6.89485
Ppd-A1aB1aD1a	TP	F4	TaATG-A8b	6.98815
Ppd-A1aB1aD1a	TP	F1	TaATG-B8b	4.24455
Ppd-A1aB1aD1a	TP	F2	TaATG-B8b	4.23772
Ppd-A1aB1aD1a	TP	F3	TaATG-B8b	4.61523
Ppd-A1aB1aD1a	TP	F4	TaATG-B8b	2.53047
Ppd-A1aB1aD1a	TP	F1	TaATG-A12	28.925
Ppd-A1aB1aD1a	TP	F2	TaATG-A12	27.852
Ppd-A1aB1aD1a	TP	F3	TaATG-A12	35.3833
Ppd-A1aB1aD1a	TP	F4	TaATG-A12	33.7428
Ppd-A1aB1aD1a	TP	F1	TaATG-B12	4.27689
Ppd-A1aB1aD1a	TP	F2	TaATG-B12	4.27675
Ppd-A1aB1aD1a	TP	F3	TaATG-B12	5.22624
Ppd-A1aB1aD1a	TP	F4	TaATG-B12	3.52971
Ppd-A1aB1aD1a	HD	F1	TaATG-A8b	6.86732
Ppd-A1aB1aD1a	HD	F2	TaATG-A8b	12.8263
Ppd-A1aB1aD1a	HD	F3	TaATG-A8b	9.18608
Ppd-A1aB1aD1a	HD	F4	TaATG-A8b	5.74491
Ppd-A1aB1aD1a	HD	F1	TaATG-B8b	3.83597
Ppd-A1aB1aD1a	HD	F2	TaATG-B8b	1.39218
Ppd-A1aB1aD1a	HD	F3	TaATG-B8b	2.71877
Ppd-A1aB1aD1a	HD	F4	TaATG-B8b	3.14915
Ppd-A1aB1aD1a	HD	F1	TaATG-A12	29.7343
Ppd-A1aB1aD1a	HD	F2	TaATG-A12	29.8095
Ppd-A1aB1aD1a	HD	F3	TaATG-A12	40.3117
Ppd-A1aB1aD1a	HD	F4	TaATG-A12	51.4707
Ppd-A1aB1aD1a	HD	F1	TaATG-B12	4.42293
Ppd-A1aB1aD1a	HD	F2	TaATG-B12	3.56456
Ppd-A1aB1aD1a	HD	F3	TaATG-B12	2.62804
Ppd-A1aB1aD1a	HD	F4	TaATG-B12	2.41763
Ppd-A1aB1aD1a	AN	F1	TaATG-A8b	7.78648
Ppd-A1aB1aD1a	AN	F2	TaATG-A8b	4.81565
Ppd-A1aB1aD1a	AN	F3	TaATG-A8b	4.86613
Ppd-A1aB1aD1a	AN	F4	TaATG-A8b	6.08992
Ppd-A1aB1aD1a	AN	F1	TaATG-B8b	3.46821
Ppd-A1aB1aD1a	AN	F2	TaATG-B8b	4.95727
Ppd-A1aB1aD1a	AN	F3	TaATG-B8b	4.56397
Ppd-A1aB1aD1a	AN	F4	TaATG-B8b	5.43604
Ppd-A1aB1aD1a	AN	F1	TaATG-A12	35.6874
Ppd-A1aB1aD1a	AN	F2	TaATG-A12	44.9327
Ppd-A1aB1aD1a	AN	F3	TaATG-A12	51.0519
Ppd-A1aB1aD1a	AN	F4	TaATG-A12	41.2922
Ppd-A1aB1aD1a	AN	F1	TaATG-B12	2.96886
Ppd-A1aB1aD1a	AN	F2	TaATG-B12	4.28239
Ppd-A1aB1aD1a	AN	F3	TaATG-B12	3.34292
Ppd-A1aB1aD1a	AN	F4	TaATG-B12	5.64911
ppd-A1B1D1	TP	F1	TaATG-A8b	10.3382
ppd-A1B1D1	TP	F2	TaATG-A8b	7.81398
ppd-A1B1D1	TP	F3	TaATG-A8b	4.27313
ppd-A1B1D1	TP	F4	TaATG-A8b	2.38056
ppd-A1B1D1	TP	F1	TaATG-B8b	0.873093
ppd-A1B1D1	TP	F2	TaATG-B8b	2.89218
ppd-A1B1D1	TP	F3	TaATG-B8b	3.12079
ppd-A1B1D1	TP	F4	TaATG-B8b	4.10981
ppd-A1B1D1	TP	F1	TaATG-A12	23.5656
ppd-A1B1D1	TP	F2	TaATG-A12	29.5331
ppd-A1B1D1	TP	F3	TaATG-A12	45.0333
ppd-A1B1D1	TP	F4	TaATG-A12	51.8452
ppd-A1B1D1	TP	F1	TaATG-B12	3.21116
ppd-A1B1D1	TP	F2	TaATG-B12	5.16289
ppd-A1B1D1	TP	F3	TaATG-B12	3.15365
ppd-A1B1D1	TP	F4	TaATG-B12	3.05743
ppd-A1B1D1	HD	F1	TaATG-A8b	8.08379
ppd-A1B1D1	HD	F2	TaATG-A8b	10.501
ppd-A1B1D1	HD	F3	TaATG-A8b	6.06172
ppd-A1B1D1	HD	F4	TaATG-A8b	5.63712
ppd-A1B1D1	HD	F1	TaATG-B8b	2.87183
ppd-A1B1D1	HD	F2	TaATG-B8b	2.32457
ppd-A1B1D1	HD	F3	TaATG-B8b	2.85873
ppd-A1B1D1	HD	F4	TaATG-B8b	3.68234
ppd-A1B1D1	HD	F1	TaATG-A12	27.5167
ppd-A1B1D1	HD	F2	TaATG-A12	25.4485
ppd-A1B1D1	HD	F3	TaATG-A12	25.7335
ppd-A1B1D1	HD	F4	TaATG-A12	39.9479
ppd-A1B1D1	HD	F1	TaATG-B12	5.46446
ppd-A1B1D1	HD	F2	TaATG-B12	5.38434
ppd-A1B1D1	HD	F3	TaATG-B12	4.6088
ppd-A1B1D1	HD	F4	TaATG-B12	3.91114
ppd-A1B1D1	AN	F1	TaATG-A8b	8.29754
ppd-A1B1D1	AN	F2	TaATG-A8b	4.324
ppd-A1B1D1	AN	F3	TaATG-A8b	2.77163
ppd-A1B1D1	AN	F4	TaATG-A8b	2.00694
ppd-A1B1D1	AN	F1	TaATG-B8b	2.46131
ppd-A1B1D1	AN	F2	TaATG-B8b	4.52869
ppd-A1B1D1	AN	F3	TaATG-B8b	7.58438
ppd-A1B1D1	AN	F4	TaATG-B8b	5.71729
ppd-A1B1D1	AN	F1	TaATG-A12	43.1275
ppd-A1B1D1	AN	F2	TaATG-A12	60.466
ppd-A1B1D1	AN	F3	TaATG-A12	68.1014
ppd-A1B1D1	AN	F4	TaATG-A12	58.6158
ppd-A1B1D1	AN	F1	TaATG-B12	6.61898
ppd-A1B1D1	AN	F2	TaATG-B12	5.06384
ppd-A1B1D1	AN	F3	TaATG-B12	4.95109
ppd-A1B1D1	AN	F4	TaATG-B12	4.76267

### Sheet: Supplemental Data Set 4
Supplemental Data Set 4. The gene expressions across six developmental stages (WA, GA, YA, TP, HD, AN)
TraesID	gene name	FPKM_Ppd-A1bB1bD1b_WA	FPKM_Ppd-A1bB1bD1b_GA	FPKM_Ppd-A1bB1bD1b_YA	FPKM_Ppd-A1bB1bD1b_TP	FPKM_Ppd-A1bB1bD1b_HD	FPKM_Ppd-A1bB1bD1b_AN	FPKM_Ppd-A1aB1aD1a_WA	FPKM_Ppd-A1aB1aD1a_GA	FPKM_Ppd-A1aB1aD1a_YA	FPKM_Ppd-A1aB1aD1a_TP	FPKM_Ppd-A1aB1aD1a_HD	FPKM_Ppd-A1aB1aD1a_AN	FPKM_ppd-A1B1D1_WA	FPKM_ppd-A1B1D1_GA	FPKM_ppd-A1B1D1_YA	FPKM_ppd-A1B1D1_TP	FPKM_ppd-A1B1D1_HD	FPKM_ppd-A1B1D1_AN
TraesCS7B01G020800	TaAGL-B8	346.081	291.177	255.21	184.56	177.891	242.681	423.441	314.559	306.348	200.94	173.044	255.068	404.427	445.589	312.219	235.239	181.883	151.1
TraesCS2D01G461700	TaPIF-D1	141.571	68.1761	40.3713	20.8728	17.568	29.7093	206.822	65.4549	60.613	18.4632	14.3423	38.0696	113.722	84.7387	47.5807	33.6012	15.7002	8.50998
TraesCS3B01G123900	TaEPFL-B5	114.428	160.832	148.653	98.9549	71.0684	87.0935	95.1975	140.864	122.954	95.577	70.6216	79.7099	136.903	155.767	142.937	129.07	76.1245	58.6097
TraesCS4D01G019400	TaEPFL-D2	74.411	36.274	21.5943	11.8788	12.3002	21.2357	95.2015	29.3059	23.9619	13.1318	10.4899	25.5796	73.3777	48.8964	25.1378	19.8548	11.871	5.87714
TraesCS3B01G377700	TaEPFL-B3	66.8335	53.1869	42.7151	33.0813	31.695	41.9998	79.6371	54.4053	53.0668	31.0779	30.5208	43.2608	64.4197	69.2336	50.288	39.5386	30.219	25.0531
TraesCS4A01G028300	TaEPFL-A4	47.461	45.2622	35.7445	23.3333	17.0549	20.2226	49.8623	37.5561	33.454	18.8755	17.8093	21.1534	49.6384	56.0438	37.0174	30.6496	19.4943	14.0965
TraesCS3B01G440200	WPI-B2	44.2806	53.8904	57.7168	54.7472	58.9005	86.0883	47.1915	54.2595	52.2519	53.4727	66.2943	92.4346	39.0382	42.8407	41.997	47.0427	46.6304	47.562
TraesCS2D01G418800	TaMADS-D28	0.0464234	43.9578	73.9365	14.2772	0.0117484	0.024639	0.549726	74.08	80.4082	9.71747	0.113222	0.0252532	0	0.0142851	45.4555	66.9219	12.2086	0.0128717
TraesCS1D01G203400	TaSOC-D1	65.9268	55.1203	44.0156	27.5663	26.741	30.3649	66.5918	49.6722	46.5483	27.4266	23.5175	31.2439	69.2712	75.6505	47.3904	33.7457	24.9379	24.2026
TraesCS2A01G161100	Tara-A3	81.4163	75.3129	62.8757	33.2532	25.0291	36.6539	90.6984	79.6129	74.3014	31.3727	26.3346	45.8407	79.3136	89.4598	65.0267	50.2775	25.0739	0.880432
TraesCS3B01G046000	Tara-B1	65.6575	65.9449	58.7966	37.4444	30.8125	29.2888	58.9204	62.7819	60.8739	36.4867	28.7153	29.0223	66.7918	86.3207	76.4475	59.6938	34.9	28.7303
TraesCSU01G009800	GNI-A1	52.1544	28.0933	22.6313	16.1777	17.0734	25.8021	65.416	30.2118	28.5553	17.7891	14.9085	25.1439	47.899	40.7903	18.9819	17.2087	14.7145	18.0712
TraesCS6B01G343900	TaSVP-B1	1.80252	6.66709	9.30091	14.4645	6.36083	2.38408	3.23327	14.3071	9.96129	12.7414	9.20813	3.53273	1.43557	4.30194	11.0505	18.4187	11.1814	1.0975
TraesCS6D01G293200	TaSVP-D1	5.09639	6.5255	7.23521	9.60193	9.55081	10.6364	6.74661	7.21637	6.72902	10.3502	9.96402	9.87954	6.70441	6.54932	9.84356	9.70767	9.44988	10.13
TraesCS4D01G301100	TaSVP-D3	0.231868	0.601786	0.742825	1.42756	5.88193	9.32905	0.162519	0.77521	0.802115	1.82708	2.87244	9.39775	0.128788	0.112893	2.1414	1.32147	2.34435	24.235
TraesCS3A01G284400	TaAGL-A14	10.0915	12.1279	10.5057	8.93011	4.62604	4.94924	10.9437	10.4258	9.7055	7.62079	6.13284	4.2921	8.57988	8.19405	11.4347	8.39894	8.50391	3.43887
TraesCS3B01G318300	TaAGL-B14	11.91	9.22957	8.34735	5.66032	5.18496	6.53135	11.8177	8.12673	7.60712	5.66629	5.15609	6.15449	10.8819	10.3479	7.80721	6.45819	5.1102	5.09514
TraesCS3D01G284200	TaAGL-D14	0	0.299222	0.89788	6.50745	9.55287	8.85041	0	0.974349	1.02322	5.33823	12.6368	5.30565	0	1.07021	1.1186	3.67785	14.1914	13.6188
TraesCS5B01G115100	TaAGL-B2	0.354019	2.14746	3.42526	8.95442	13.1957	51.4964	0.997588	3.83482	4.80319	13.4161	32.9346	41.4444	0.441703	0.67508	2.66966	6.40723	15.0822	55.9199
TraesCS7D01G120500	TaAGL-D8	21.1698	35.7634	52.3754	45.8211	37.0386	27.903	20.4183	40.7728	41.0166	46.6603	37.1168	28.9151	23.023	33.0288	45.5896	34.5761	37.2957	26.1972
TraesCS4B01G245700	TaAGL-B4	11.4716	17.7895	13.8404	19.6046	17.113	16.2455	13.868	16.224	14.8913	14.8312	16.5647	14.6907	10.8504	13.4456	20.6302	24.2422	19.6945	11.9816
TraesCS6D01G273500	TaAGL-D17	0.436531	13.8874	21.5539	10.0262	1.02195	0.0570869	0.644389	24.5426	18.5971	7.15101	2.38894	0.442734	0.380136	4.82604	25.6676	17.5644	7.08822	0.0568323
TraesCS5A01G117500	TaAGL-A2	12.261	12.1457	10.5831	8.25528	6.13385	6.41535	7.19832	7.7205	9.36925	7.21855	3.92427	5.82735	11.2126	10.754	8.1277	8.4512	4.55385	4.36163
TraesCS2B01G542400	TaAP2L-B2	9.45517	15.0945	16.0393	8.19402	4.33138	5.06445	7.57219	15.9258	14.0292	6.47392	3.82631	6.0622	10.4085	14.2957	15.6827	12.9319	5.68515	1.71439
TraesCS4B01G073800	TaFT-B11	9.46566	10.7502	13.1484	15.871	15.7408	18.726	8.34031	10.9983	10.9534	16.5556	17.0683	18.33	9.22695	9.13582	11.9051	14.1672	12.8471	28.7303
TraesCS2D01G345700	TaFT-D9	6.85852	9.95508	12.2062	17.118	20.4495	23.6901	8.07268	12.2158	10.3915	17.0338	21.1272	21.8224	5.74748	6.77021	9.48173	12.0597	18.3943	18.0712
TraesCS1A01G264300	WPI-A1	36.2278	36.161	31.1509	22.2427	15.2944	14.1103	26.9334	25.5281	27.7025	21.0615	15.7455	15.6935	30.7543	27.2719	20.7637	25.1716	14.0247	11.6336
TraesCS1B01G275000	WPI-B1	5.45428	4.9319	3.91679	4.19437	5.44898	7.23465	4.14776	5.09203	4.95014	4.4778	4.96793	6.27423	4.05401	4.44289	4.88064	4.2912	3.68396	16.6518
TraesCS3A01G406500	WPI-A2	11.0128	12.095	13.0764	9.48968	5.22881	5.3411	8.89361	12.982	10.3942	8.25341	4.67928	6.06494	13.7244	11.0709	9.84211	8.77166	5.80879	2.41117
TraesCS5A01G515500	TaSOC-A1	7.4619	7.54746	12.4053	21.9247	20.3383	12.6361	6.86394	7.83068	9.00841	26.9559	23.0207	11.5738	6.8984	6.07525	10.1248	16.5887	29.1425	9.68694
TraesCS5B01G396600	VRN-B1	9.31615	11.2503	14.6185	10.0817	6.27139	4.2425	10.1531	12.0804	12.7812	9.06952	6.27434	6.21182	8.31983	10.0084	13.4438	14.5183	7.56212	3.77191
TraesCS2D01G181400	FUL-D3	7.22098	17.06	22.7849	42.1704	20.8482	16.4047	7.39585	23.7196	25.1789	38.6319	17.6103	26.2333	8.37515	10.5208	27.0904	38.9972	22.418	7.94908
TraesCS2D01G600800	TaARP-D6	11.086	8.387	6.70137	5.14832	3.94377	4.60423	9.35154	6.87715	8.26483	4.77106	4.69965	4.79676	11.9272	8.9627	5.40915	5.75482	3.78453	4.20914
TraesCS2D01G601400	TaATG-D4	4.56147	5.37335	6.04654	4.94363	5.9484	10.1477	4.76097	5.45825	6.72868	5.56623	6.27128	9.3331	5.13071	4.90602	5.71794	6.08717	6.28584	10.9513
TraesCS2B01G491200	TaATG-B8b	13.0238	6.30734	3.87986	1.99809	2.88247	4.97848	18.503	6.79511	4.3731	2.79108	1.56197	5.71721	11.8105	6.17136	4.41255	4.04307	1.76662	0.880432
TraesCS7A01G246500	TaIPA-A1	1.20296	1.63954	2.39357	3.86331	7.63316	14.8335	1.18913	2.14628	1.81819	3.86433	5.61625	16.8582	0.834917	0.714013	1.20627	1.78025	3.73666	8.13396
TraesCS2B01G025700	TaMSD-B1	10.5525	7.79271	9.77445	14.7559	16.9543	11.4862	9.45525	11.975	19.5617	12.961	17.5041	12.802	11.8874	12.143	12.5874	20.8804	22.1375	13.1027
TraesCS2D01G528900	TaEPF-D2	23.4195	20.2205	12.1553	5.25303	5.65938	6.06335	27.3887	17.2914	16.4542	3.72314	5.59225	4.19952	26.1529	20.4737	15.9747	8.9935	6.77985	4.65997
TraesCS6D01G296500	TaEPFL-D1	9.77839	21.8679	16.6645	12.0999	18.6968	12.9586	9.9116	22.3341	23.4787	10.8873	13.3553	8.75701	9.35737	12.6908	29.1677	18.9563	16.6346	8.05123
TraesCS4A01G292400	TaEPFL-A2	5.46772	5.0241	11.3541	14.1147	20.1756	15.1699	4.9362	10.0976	13.7711	21.8779	22.1462	13.6585	4.8458	7.65845	10.9327	15.5593	19.8415	19.6
TraesCS1B01G100400	TaPIF-B2	16.7758	14.2838	11.9005	11.2921	11.3202	14.8417	23.0525	15.5443	18.9395	10.3443	12.2156	15.5698	13.998	15.0242	12.1517	14.536	12.481	8.56231
TraesCS1D01G391300	Tara-D1	2.2215	3.55217	7.7678	17.1807	14.6923	7.62809	2.86029	4.05913	20.7362	10.6721	19.9244	7.19316	2.18439	2.25232	9.13443	19.2883	42.3657	14.46
TraesCS2B01G187100	Tara-B3	0.0197979	0.021928	0.0110222	0.0101297	0	0.0100881	0.883955	0	0.00976613	0.0207953	0.0479912	0	9.83469	9.76652	7.43931	10.0145	10.8286	15.4253
TraesCS2D01G168100	Tara-D3	7.91848	7.90463	6.30891	6.0324	7.18155	9.78824	9.84834	7.94349	6.41536	6.12468	6.82457	11.4459	7.27956	7.42424	4.99453	4.78715	6.21106	4.59343
TraesCS5B01G265600	TaSPL-B17	17.4268	11.7312	10.3423	6.89146	7.20967	7.679	19.426	12.1836	10.1024	6.12724	6.78307	9.01947	17.2309	14.7905	9.27691	8.38943	5.68105	3.33178
TraesCS7A01G494900	TaSPL-A22	28.1298	12.4268	7.61206	3.7673	4.14832	8.58939	34.2686	10.6922	9.07527	5.30711	3.47406	8.70813	25.6218	16.6484	7.14835	6.01653	3.09774	2.09801
TraesCS7D01G482400	TaSPL-D22	6.49865	8.91624	10.0692	15.3863	13.7932	9.99941	7.20464	9.37703	9.71401	15.9789	13.0369	9.68565	5.92162	7.30748	10.1061	11.3447	12.3878	9.98949
TraesCS6A01G110100	TaSPL-A3	22.0922	25.7234	22.3764	17.0432	13.0852	11.8293	19.7295	20.768	21.1907	17.95	13.0231	12.9474	19.6004	20.5009	18.1765	18.0701	10.2015	6.08093
TraesCS1A01G157500	TaHDZ-A1	3.86377	8.67103	8.63591	21.777	25.4879	15.6187	3.37562	10.6635	9.88613	20.0457	19.4899	11.6981	3.8891	6.92009	14.9325	12.3381	23.918	17.4074
TraesCS3B01G000100	TaHDZ-B10	1.1176	16.9266	22.7343	33.8325	25.6027	17.8236	0.958054	20.9886	20.3541	31.1425	32.147	20.9985	0.996321	5.63717	20.5815	32.9593	23.4705	5.18439
TraesCS4B01G305300	TaHDZ-B16	0.370476	0.0813733	0.118729	0.822917	2.99582	6.25145	0.215033	0.062394	0.433837	0.840696	12.3447	5.64093	0.115583	0.560494	0.267888	0.805797	3.40008	17.7557
TraesCS5A01G232700	TaHDZ-A19	13.4164	12.2028	11.1696	9.12089	11.2025	7.72002	9.00961	8.5715	13.4203	9.06719	5.64606	13.4031	12.8796	11.7737	14.7052	10.7993	13.8211	3.96781
TraesCS5B01G246700	TaHDZ-B22	13.7001	8.15474	6.75306	4.62476	4.79632	6.34063	13.5367	7.54182	7.35365	4.72324	4.33231	6.47777	15.7807	14.0785	8.27994	5.96226	4.07221	4.1
TraesCS2A01G415900	TaHDZ-A9	0.0380199	0.588327	0.394542	0.105931	4.8867	6.3408	0.180354	0.308566	0.26839	0.639082	2.26331	6.30116	0	0.118612	0.102436	0.346219	1.38763	20.444
TraesCS5A01G316800	TaHDZipI-A3	8.10161	8.90934	8.40965	8.00739	11.1305	15.9463	3.66048	6.66537	5.51525	4.76324	4.29423	20.6935	7.98697	9.28164	7.44188	8.25041	10.049	7.61617
TraesCS6A01G240400	TaHDZipI-A4	11.6247	7.14484	5.20366	3.90808	4.23482	5.93578	12.2596	6.59514	5.35549	4.74817	4.23206	6.10296	12.0976	8.74793	6.11784	5.17504	3.48849	2.61394
TraesCS6D01G222600	TaHDZipI-D4	0.339956	0.959401	2.649	6.58867	12.0002	15.518	0.396831	2.2663	2.27405	8.53366	17.168	16.4011	0.240765	0.544987	1.57518	2.52376	6.91102	6.38994
TraesCS2B01G407600	TaHDZ-B8	0.486548	15.0727	7.11172	0.988401	0.524884	0.470761	2.19346	10.2743	7.33132	0.765686	0.561593	0.369191	0.0116755	0.799526	5.51438	4.43139	0.742563	0.0543806

### Sheet: Supplemental Data Set 5
Supplemental Data Set 5. The gene expressions across four floret positions (F1, F2, F3, F4) and three stages (TP, HD, AN)
TraesID	gene name	FPKM_Ppd-A1bB1bD1b_F1_TP	FPKM_Ppd-A1bB1bD1b_F2_TP	FPKM_Ppd-A1bB1bD1b_F3_TP	FPKM_Ppd-A1bB1bD1b_F4_TP	FPKM_Ppd-A1bB1bD1b_F1_HD	FPKM_Ppd-A1bB1bD1b_F2_HD	FPKM_Ppd-A1bB1bD1b_F3_HD	FPKM_Ppd-A1bB1bD1b_F4_HD	FPKM_Ppd-A1bB1bD1b_F1_AN	FPKM_Ppd-A1bB1bD1b_F2_AN	FPKM_Ppd-A1bB1bD1b_F3_AN	FPKM_Ppd-A1bB1bD1b_F4_AN	FPKM_Ppd-A1aB1aD1a_F1_TP	FPKM_Ppd-A1aB1aD1a_F2_TP	FPKM_Ppd-A1aB1aD1a_F3_TP	FPKM_Ppd-A1aB1aD1a_F4_TP	FPKM_Ppd-A1aB1aD1a_F1_HD	FPKM_Ppd-A1aB1aD1a_F2_HD	FPKM_Ppd-A1aB1aD1a_F3_HD	FPKM_Ppd-A1aB1aD1a_F4_HD	FPKM_Ppd-A1aB1aD1a_F1_AN	FPKM_Ppd-A1aB1aD1a_F2_AN	FPKM_Ppd-A1aB1aD1a_F3_AN	FPKM_Ppd-A1aB1aD1a_F4_AN	FPKM_ppd-A1B1D1_F1_TP	FPKM_ppd-A1B1D1_F2_TP	FPKM_ppd-A1B1D1_F3_TP	FPKM_ppd-A1B1D1_F4_TP	FPKM_ppd-A1B1D1_F1_HD	FPKM_ppd-A1B1D1_F2_HD	FPKM_ppd-A1B1D1_F3_HD	FPKM_ppd-A1B1D1_F4_HD	FPKM_ppd-A1B1D1_F1_AN	FPKM_ppd-A1B1D1_F2_AN	FPKM_ppd-A1B1D1_F3_AN	FPKM_ppd-A1B1D1_F4_AN
TraesCS3B01G123900	TaEPFL-B5	62.573	66.8487	88.4019	118.176	55.6101	52.7274	63.2784	91.6191	88.1855	58.3415	47.0251	49.7173	51.9133	62.7348	70.0862	66.2688	70.7916	76.3816	76.7429	96.3547	65.6612	34.0485	25.4842	40.6846	54.179	70.8632	95.7357	116.625	43.4079	47.301	60.0224	85.1996	65.9347	91.1186	120.188	78.658
TraesCS4D01G019400	TaEPFL-D2	8.13289	9.43853	14.2341	20.7397	7.54725	5.567	13.6333	15.4213	31.4908	24.2653	23.9181	22.3302	13.3806	13.6897	18.7907	15.6588	15.8083	9.05831	14.1105	19.066	16.2813	22.0298	22.245	26.7215	11.1036	12.8817	11.8731	26.9333	14.0482	14.3215	13.9324	14.7769	12.7458	24.6422	29.725	28.2269
TraesCS3B01G377700	TaEPFL-B3	27.8202	30.4393	44.0462	47.0564	22.1897	26.642	41.4072	40.595	58.3667	48.4689	46.5595	42.924	35.0412	35.2676	45.7316	52.2688	42.7416	34.8174	52.5366	56.9629	58.1273	52.3798	59.2202	55.1652	45.7922	38.8621	42.5533	51.3737	49.2073	46.3486	40.7879	44.5763	49.7394	66.3837	59.4953	60.369
TraesCS4A01G028300	TaEPFL-A4	16.1111	19.4683	27.2256	28.8052	13.5426	15.7052	23.1736	22.3025	26.6371	25.8646	25.8235	26.5152	21.1576	20.4608	26.1374	31.2857	29.0949	24.3648	31.8685	35.6146	32.2481	26.6213	32.2733	26.7697	27.9556	28.9763	29.5095	41.374	29.9642	24.9933	25.4805	29.7428	24.4761	29.8816	33.0736	31.1765
TraesCS3B01G440200	WPI-B2	70.7375	66.2073	66.4886	57.6826	50.1494	50.5752	85.4376	71.6872	115.271	89.6929	110.124	115.723	109.654	111.2	129.348	103.949	127.285	84.5889	98.5975	85.1994	124.627	95.5842	120.799	141.633	101.948	82.2901	60.36	46.7169	122.758	118.7	87.3021	73.3095	96.8816	117.278	144.517	110.05
TraesCS2D01G418800	TaMADS-D28	0	0	15.7632	84.2704	0	0	0.0386973	11.7758	0.0768007	0	0.0150957	0.0157804	0	0.0165988	0	10.3631	0.0159847	0	6.39118	59.1371	0	0	0.181416	0.086582	1.02009	0.0919412	73.5558	60.8699	0.0146843	0.0172837	0.0740635	28.5091	0.0157739	0.0599627	0.127167	0
TraesCS1D01G203400	TaSOC-D1	28.4766	27.64	35.6316	38.6435	21.4688	24.3814	36.82	31.8501	50.9808	46.0708	49.1279	45.3897	41.8939	41.1245	55.1308	52.7406	43.5104	34.7168	49.6304	50.0206	64.3555	54.8941	74.4224	54.2883	48.6165	41.4932	45.5029	53.2665	57.8403	55.0408	43.873	44.7029	47.2014	60.4103	63.4552	60.9245
TraesCS2A01G161100	Tara-A3	25.4185	27.9582	48.6996	61.7045	17.046	19.8028	35.1464	41.3299	64.3255	48.3562	45.3886	44.6178	36.7594	36.1131	44.3308	55.0432	50.8892	33.9624	56.9116	77.0952	78.5208	56.7313	63.9538	57.628	43.1083	39.3433	46.5318	73.1845	46.2849	38.1024	36.4893	47.2318	41.6416	55.8657	82.2177	69.2345
TraesCS3B01G046000	Tara-B1	20.1156	29.8363	42.5506	48.2003	23.1432	19.9736	37.8518	43.7311	31.2801	30.8319	36.9688	31.2339	25.9847	26.6505	31.9778	42.3248	28.5696	27.6066	43.9166	46.2172	24.9194	31.961	37.7813	36.0911	37.1071	40.9172	50.4732	55.6374	35.5769	31.4586	35.0613	42.4409	30.3869	32.6959	32.0716	38.7828
TraesCSU01G009800	GNI-A1	14.0847	13.3004	18.6545	22.791	10.4944	10.3871	19.7856	18.8777	38.239	30.2814	26.0877	26.1578	20.7556	21.7064	25.4516	23.6413	26.1342	15.8103	23.9838	24.2302	29.6537	34.3956	34.6721	34.0834	17.3688	14.8135	17.9829	20.8376	24.8426	23.4471	21.1357	18.9532	26.0503	34.7045	33.1082	36.2157
TraesCS6B01G343900	TaSVP-B1	8.67123	19.0096	35.1024	27.4992	7.72814	14.8823	23.8463	28.5158	6.45477	3.98161	4.84164	5.27197	5.9285	9.55237	21.2535	37.2185	15.0971	12.6997	22.4512	30.218	6.01859	7.72589	7.74396	13.2879	31.975	40.1885	33.4861	27.7862	9.11271	11.9185	21.8365	32.6808	1.98386	3.72384	4.50377	4.72208
TraesCS6D01G293200	TaSVP-D1	13.0079	11.2683	10.2394	7.81596	12.2059	12.385	13.0418	10.7266	10.2178	11.3312	11.9075	11.6842	12.9631	11.0561	9.61481	11.3426	13.023	15.6521	11.2523	10.7363	8.64659	12.9328	13.3913	12.2922	13.2214	10.6468	7.88173	7.08227	11.9429	11.5295	10.1848	8.54961	12.4875	11.7507	10.5489	12.2517
TraesCS4D01G301100	TaSVP-D3	0.676376	0.889321	1.5894	1.52413	12.1381	1.20838	1.70018	2.09563	3.59568	15.6579	20.5088	14.0526	10.6549	0.779996	1.17982	1.47982	0.670013	1.04076	0.622316	1.25552	0.981421	22.3119	11.1448	10.8314	1.90032	1.3174	1.30455	1.3202	3.65853	1.82833	1.75218	1.43818	0.372381	0.415919	0.599109	11.9183
TraesCS3A01G284400	TaAGL-A14	7.7666	9.00959	15.6709	10.7221	5.45648	4.89627	9.35179	14.5458	7.47919	5.76082	9.40553	9.14597	8.40638	8.89749	12.7916	16.0759	10.136	8.93139	13.2879	11.4243	7.39427	6.86621	8.46446	9.46569	11.7409	19.4351	12.3049	11.7387	9.41932	9.84525	12.5158	16.6055	7.49211	11.1894	9.67545	11.0745
TraesCS3D01G284200	TaAGL-D14	3.93091	2.32466	2.36162	2.20861	5.80698	4.67899	2.6629	5.22824	2.49774	2.98569	1.41462	4.14989	2.5304	2.2668	2.03856	2.5937	1.04319	2.44186	2.1176	1.63586	1.84244	1.7851	1.8562	1.45121	2.33138	4.21982	2.38315	5.38895	4.39736	3.22958	4.95498	7.86889	3.58525	2.52833	1.16968	1.74714
TraesCS5B01G115100	TaAGL-B2	13.7125	13.0669	8.5675	5.55886	16.2896	16.4683	18.3949	12.2573	60.7621	70.9082	67.8626	37.4256	19.8625	17.6682	12.2772	9.18743	22.0357	30.9957	13.8005	7.66849	38.1639	48.202	60.3276	30.8714	17.4754	10.6156	7.92249	3.56418	23.0459	14.3876	15.3572	7.98324	67.0909	54.518	55.558	53.2215
TraesCS7D01G120500	TaAGL-D8	52.283	50.1942	40.99	35.9748	48.8928	53.3112	46.9916	44.0829	22.2132	19.1459	17.9297	25.3436	42.5736	43.8342	48.0457	48.9535	37.3725	44.3355	41.9614	37.7085	28.4532	20.6934	18.8582	27.7335	40.8545	37.2882	36.588	32.1486	30.7252	33.0996	38.5441	39.0283	24.9739	26.6546	28.124	24.1115
TraesCS4B01G245700	TaAGL-B4	8.36869	11.5258	12.7971	14.1217	10.184	9.57824	14.9604	18.3028	9.16376	10.4073	11.0883	11.8205	8.87594	12.7485	13.1575	13.3866	11.659	7.48112	13.7077	16.2124	7.0707	8.72669	9.09143	10.6657	15.8221	21.2451	23.417	25.7512	15.5747	10.9997	18.2541	20.4233	8.18248	7.00538	9.03141	9.90741
TraesCS6D01G273500	TaAGL-D17	0.861482	5.44721	25.2309	18.0919	0.171635	3.28663	5.57287	17.1914	0	0.0209334	0.0676977	0.247131	0.171576	0.649622	3.19962	22.4313	6.16856	3.80398	31.4956	20.8846	0	0.0613445	0.156523	1.50919	23.1588	30.5106	24.3207	12.6739	0.526075	1.16073	8.23089	20.7384	1.31049	1.3593	0.00877644	0.0684573
TraesCS5A01G117500	TaAGL-A2	4.79684	4.91805	6.38644	7.29299	4.27246	2.12131	4.86589	7.26612	7.21987	3.99568	6.1035	5.49544	5.60572	3.9659	5.57057	5.66263	4.96452	4.75372	4.66618	3.90848	3.19219	5.96918	5.08431	5.75733	4.91617	6.9501	8.21929	9.19647	5.51811	5.6578	8.04208	8.50601	5.44203	6.56741	6.65754	7.75369
TraesCS2B01G542400	TaAP2L-B2	2.54318	2.87161	11.2132	15.3779	1.85405	1.96239	5.0939	7.80348	5.85219	5.11841	5.90162	4.05473	4.17216	4.3585	4.80941	8.26858	4.93339	3.24723	9.04813	13.4495	4.84586	4.46724	4.21325	5.58433	5.34727	5.96429	12.2059	12.427	5.2626	5.46452	6.2326	9.84296	5.09024	5.96707	8.69533	6.19853
TraesCS4B01G073800	TaFT-B11	13.5014	13.8862	11.1196	12.0552	19.5343	10.6276	14.1953	14.6425	17.6463	22.4079	26.882	18.6923	17.9807	15.063	15.0479	12.3917	13.4381	14.748	11.281	9.73336	13.1196	27.0728	19.3659	12.3755	10.1801	14.5114	11.851	11.7141	12.4181	12.9257	13.4464	11.8376	13.2877	13.4038	10.8776	17.5188
TraesCS2D01G345700	TaFT-D9	19.6343	18.4735	14.1438	11.1266	20.5339	14.4142	19.1304	16.6455	19.9358	19.1193	20.0919	22.418	17.9696	20.0386	21.1395	15.6267	20.5073	18.1701	17.3747	15.2778	13.4494	15.0124	15.0401	17.1231	17.2234	17.3371	15.9371	12.9578	21.5695	20.0749	19.6012	17.0715	20.3021	19.7442	19.8404	15.7709
TraesCS1A01G264300	WPI-A1	13.7242	17.3612	22.4073	27.5172	12.3149	5.72138	19.8426	24.8802	19.2868	15.5664	21.2567	17.9082	16.9489	16.7972	21.958	17.8824	24.1007	19.6962	19.3693	16.24	7.78097	16.9452	16.0188	20.4972	15.0807	23.1218	27.4561	26.6178	17.2345	18.3805	22.3207	27.2435	16.397	24.0875	26.2995	24.8171
TraesCS1B01G275000	WPI-B1	2.87685	3.85748	3.92497	3.6832	6.49761	4.0261	5.21601	3.79261	9.13424	16.9724	14.6416	8.47417	7.40241	4.49123	5.36215	5.06114	4.51954	3.69526	4.73787	5.17074	4.54942	16.9769	13.6921	7.21274	4.08434	4.59873	3.82749	4.55287	6.83733	6.0312	5.2695	4.44512	4.51036	5.3303	4.89902	9.36582
TraesCS3A01G406500	WPI-A2	7.61721	7.90274	13.057	13.0458	3.54621	3.94645	10.9174	11.4036	10.1959	7.09912	8.38496	8.90015	8.54042	10.3155	10.8912	12.8512	13.1832	10.3165	12.2476	12.8383	8.89863	6.61512	8.99971	9.56115	8.62669	9.67114	9.39923	9.51128	8.89556	10.8979	9.91863	11.9176	7.9793	11.0904	13.5042	11.343
TraesCS5A01G515500	TaSOC-A1	61.9791	37.7354	18.4215	11.8363	40.8121	60.0398	31.8743	17.833	7.54358	8.44976	8.24703	15.6739	35.6718	34.0758	29.7645	25.4234	35.1734	43.8264	24.7598	16.7348	12.3465	10.026	12.113	16.376	45.7407	23.5076	17.1589	10.3714	33.0099	34.9651	26.1994	17.0947	9.38194	8.42507	6.75941	5.44914
TraesCS5B01G396600	VRN-B1	4.67807	4.76405	11.536	13.7046	3.89202	4.83979	8.26993	11.0842	7.10886	5.39899	5.33116	5.1886	5.56584	5.97298	9.55252	13.0626	7.78889	4.68755	11.2658	13.8488	6.30225	5.21776	5.69991	7.45096	7.79427	11.1302	13.0308	12.0482	5.17547	6.60788	7.36108	11.5352	7.37356	8.05059	9.32623	7.0014
TraesCS2D01G181400	FUL-D3	14.5617	34.2568	53.2681	36.3648	18.2865	15.5045	33.9591	49.3655	10.1914	20.5981	24.9247	23.027	19.808	15.1476	27.4444	35.7123	35.2433	60.5624	44.7422	27.7363	9.37764	23.3269	18.9961	29.239	40.7151	57.6265	38.6985	22.5088	25.9346	22.3036	34.7398	41.6892	18.7564	17.6453	13.4457	19.6199
TraesCS2D01G600800	TaARP-D6	3.76711	4.06576	5.13352	7.88106	3.46364	1.50161	4.17182	5.3606	6.00598	4.75786	6.19906	6.34568	5.20422	4.95301	5.10743	3.88026	5.13973	4.2733	4.56638	4.69456	2.0426	4.46057	4.64834	5.86402	3.30652	5.28659	6.18751	7.66431	4.84429	5.29808	5.64774	5.98604	5.45491	5.06655	7.2736	8.38749
TraesCS2D01G601400	TaATG-D4	3.57755	3.96791	5.46702	6.14515	5.1048	2.70719	5.23854	5.89483	9.01558	8.98754	10.3151	6.30393	5.66482	4.37166	4.60684	4.46367	4.55136	3.41971	4.97846	5.31837	6.32927	9.01566	7.94632	5.85152	4.70681	6.45218	6.22052	5.526	5.65464	4.89411	5.91256	5.99925	9.6683	13.0233	10.2	8.73731
TraesCS2B01G491200	TaATG-B8b	1.88938	2.38934	3.03868	3.50805	1.2518	1.08774	3.05504	2.59254	7.4473	6.08169	5.37589	4.75384	4.24455	4.23772	4.61523	2.53047	3.83597	1.39218	2.71877	3.14915	3.46821	4.95727	4.56397	5.43604	0.873093	2.89218	3.12079	4.10981	2.87183	2.32457	2.85873	3.68234	2.46131	4.52869	7.58438	5.71729
TraesCS7A01G246500	TaIPA-A1	6.7136	4.83873	3.16886	3.56384	5.13702	3.54753	7.6246	4.55696	21.8424	18.0492	18.366	15.5904	12.8319	10.4407	11.4079	8.17376	11.9327	6.87417	8.26333	4.08448	16.6232	20.2071	21.4535	17.2315	5.46595	5.04777	3.01161	2.1719	17.2586	13.1646	7.72285	5.38029	25.3363	30.3243	29.4338	25.683
TraesCS2B01G025700	TaMSD-B1	11.5835	10.848	8.52988	9.81001	12.8782	7.95109	12.0727	11.4909	7.47223	9.70759	13.7636	14.8035	11.7655	12.191	12.4746	9.81686	9.52582	10.6671	9.69304	6.66834	6.94076	11.366	12.2466	14.3885	12.2931	14.5334	15.9953	15.7508	16.5189	13.884	14.4466	10.7823	7.97176	7.70109	7.67279	13.2225
TraesCS2D01G528900	TaEPF-D2	3.59604	4.15665	9.04829	9.14029	6.49458	3.49806	4.59018	5.28102	4.05752	4.21357	6.27405	6.41979	5.19235	3.45603	4.75513	8.16827	3.35947	3.06463	7.2656	11.7657	7.46487	7.04597	7.33494	6.32038	6.19301	10.5096	11.5042	18.9149	6.72175	6.61812	7.05794	14.5845	5.74126	4.44815	4.55826	4.44411
TraesCS6D01G296500	TaEPFL-D1	14.4953	10.8776	12.4208	21.7706	13.2196	15.9534	16.5827	14.0187	8.40371	6.49721	9.67213	12.9235	11.6812	12.9613	15.2806	18.1585	11.1701	7.84306	14.1819	19.5604	11.9956	10.0016	9.66575	12.3904	13.3982	14.3572	13.6335	23.7136	14.349	13.9723	14.8989	14.8779	14.1477	12.2797	10.8991	8.53933
TraesCS4A01G292400	TaEPFL-A2	25.4769	25.7137	13.8211	10.6794	34.51	22.1476	14.4993	15.1136	10.7836	13.989	12.3843	15.4175	20.9371	21.5595	15.5449	12.1927	16.5553	28.4608	15.0578	9.31116	12.115	7.43333	6.27986	10.46	12.9416	15.389	16.8958	10.1365	12.5615	12.5451	11.9473	10.4521	11.7038	8.65236	4.38849	7.44076
TraesCS1B01G100400	TaPIF-B2	8.24695	9.30776	11.6342	13.4392	7.84537	9.03046	11.542	11.5073	15.8083	14.1634	11.947	11.7015	8.66324	9.54114	11.8542	11.0033	12.4273	7.93789	12.8311	15.1311	14.7494	13.6751	12.5545	13.5892	11.4382	13.5837	13.5773	19.0507	13.2766	10.8506	11.7356	11.0077	10.2345	14.1581	11.6765	10.7565
TraesCS1D01G391300	Tara-D1	12.7743	14.8101	9.32148	4.23675	12.5765	34.338	12.2914	7.29555	2.43331	3.39088	3.08988	4.60923	9.03522	9.4213	6.3794	3.84535	6.70635	7.21528	5.51844	2.51528	2.21477	2.52773	3.7129	3.6432	27.0336	28.7402	18.6476	13.1035	17.5549	17.0589	24.6224	12.899	3.20853	2.29258	1.96355	2.3113
TraesCS2B01G187100	Tara-B3	0.0264168	0.0720616	0.00980587	0	0.022684	0	0	0.0249865	0.0274177	0.0202894	0.0372659	0.114832	0	0.0133157	0	0.0127652	1.60583	2.22121	0.899023	0.733716	0.0136128	0.013279	0.0508138	0.139711	6.61847	7.97141	10.005	11.4009	15.1212	15.8697	13.3728	9.5812	12.2362	12.8564	11.398	15.218
TraesCS2D01G168100	Tara-D3	4.65486	5.28474	5.93064	7.5831	3.8515	2.63038	6.39282	5.98699	10.7605	9.45371	8.23514	8.73104	5.35086	5.94137	6.32041	5.92646	5.90134	2.87542	5.82107	6.4678	9.32514	9.87252	9.82812	9.53314	6.36661	5.61004	5.35323	6.0758	8.02139	6.00226	7.24852	7.48821	6.9078	9.11189	9.38994	10.0098
TraesCS5B01G265600	TaSPL-B17	8.70964	7.63028	9.84941	9.71217	5.57967	6.55235	10.7046	9.12565	13.5868	10.6945	12.8368	12.8911	13.3299	14.1016	17.8026	14.599	17.7104	10.4151	13.7686	14.1342	17.1886	14.3951	19.8255	18.3613	12.5401	11.198	9.523	14.8155	16.3251	16.0691	12.6907	12.2118	11.3449	15.373	16.9623	18.162
TraesCS7A01G494900	TaSPL-A22	2.83669	3.13677	4.15499	8.38751	2.3943	1.63547	4.5165	4.9782	11.9119	8.56483	8.34897	7.44195	5.04678	4.56402	5.36651	5.24397	6.20234	2.29265	4.95467	6.67679	6.36466	7.71607	7.84	10.841	2.70722	3.96909	3.82011	7.63867	4.28796	5.57098	4.63259	4.52422	4.24182	9.15133	12.5903	12.22
TraesCS7D01G482400	TaSPL-D22	16.027	15.1484	11.7193	10.1774	14.3654	15.9771	13.7058	12.9217	7.75023	5.61406	7.92044	8.74969	14.8599	12.423	13.5802	12.7248	11.8157	14.895	11.6065	10.4833	6.11705	6.39684	6.20155	9.83013	10.0116	12.3911	9.59943	7.75521	8.03038	9.80835	10.4726	11.8006	7.49438	7.22111	7.26107	7.27398
TraesCS6A01G110100	TaSPL-A3	9.53687	11.5435	14.0114	17.3259	10.0678	5.40664	13.6381	17.6756	12.5178	9.43885	11.3825	11.1691	12.1278	11.2553	13.992	12.8248	12.7541	12.3935	14.3311	12.8815	5.75603	8.32911	7.34942	12.5138	10.0251	13.5965	16.3893	18.8954	10.3798	12.261	13.7673	15.4713	7.50788	11.4767	11.8818	11.9366
TraesCS1A01G157500	TaHDZ-A1	27.7369	26.1211	16.5169	15.1349	30.7526	22.9754	21.8006	20.6974	10.3026	12.1515	12.1394	19.2132	21.4008	20.8368	19.0957	13.6644	18.0466	20.0962	14.8982	13.5647	9.13562	11.1851	12.391	19.0312	13.8329	13.5967	11.6946	11.5109	18.3927	19.4682	18.4473	15.4642	11.6066	8.8534	9.11098	10.8551
TraesCS3B01G000100	TaHDZ-B10	25.7315	40.9149	47.5262	29.8086	22.3358	21.8702	44.855	45.7217	6.73682	9.43821	19.4876	26.2971	35.1503	35.9094	53.5348	50.1604	54.9451	58.3467	53.5703	37.4986	5.26924	12.1123	12.5368	29.6427	51.4597	56.2888	42.3693	18.81	35.5738	43.3415	48.8404	45.854	12.3788	13.2358	8.91839	14.3327
TraesCS4B01G305300	TaHDZ-B16	1.59427	0.878457	0.571873	0.506917	3.87038	4.39456	0.640506	0.33213	6.6406	6.54283	4.0605	4.30289	1.22979	2.5919	0.371661	1.2327	0.830367	0.475656	1.03818	0.568839	10.6577	5.82366	4.26672	1.60551	1.3798	1.38571	1.12075	0.397898	2.15228	1.06427	1.1083	0.648731	13.045	3.95487	3.00898	3.08785
TraesCS5A01G232700	TaHDZ-A19	6.63174	8.29081	11.5084	11.9517	4.50878	6.02586	17.7542	10.5201	10.3784	10.0029	8.12122	8.13371	5.2615	8.20149	9.16984	7.07578	7.13075	2.80048	5.93026	7.30172	9.4119	12.7559	20.2854	11.6566	11.8954	10.046	9.48919	10.8049	13.0281	11.2553	12.344	8.31245	15.3916	17.2204	12.1959	10.008
TraesCS5B01G246700	TaHDZ-B22	3.32492	2.96011	3.69844	6.96293	3.09565	2.23323	4.90839	4.86703	8.17881	6.99241	6.89282	5.80171	5.28946	4.79707	6.16402	5.43826	5.44338	2.96152	4.51058	5.28355	5.89788	7.43222	7.56612	6.71129	3.46167	4.4961	5.22521	6.94523	6.16282	5.67669	4.82169	5.17288	7.36971	8.6256	6.20758	8.29533
TraesCS2A01G415900	TaHDZ-A9	0.0665728	0.0386211	0.0242987	0.323625	9.11005	0.0189299	0.439895	0	4.59777	13.6156	16.773	9.32795	7.61841	0.302809	0.189236	0.0287191	0.236811	1.01956	0.1403	0.293437	0.572046	15.5745	7.29322	4.89329	0	0.0523121	0.0536419	0.577536	0.918909	0.608245	0.122223	0.0188395	0.533475	0.572127	0.71768	8.17801
TraesCS5A01G316800	TaHDZipI-A3	5.88625	6.93766	6.22986	8.80741	7.22839	3.68756	10.1668	10.4143	20.0857	15.7281	17.0559	16.5419	8.10689	5.3296	7.74314	5.4094	5.18939	2.32317	3.71609	3.96093	7.14198	18.2065	16.0626	14.0735	7.8686	8.60861	7.85669	10.713	15.9206	14.5468	14.2467	12.1811	15.356	19.1155	20.0967	21.7998
TraesCS6A01G240400	TaHDZipI-A4	2.51278	2.40588	3.50045	4.63279	2.56063	1.39822	5.13582	4.50446	5.39286	5.31033	5.76327	4.28014	4.34141	4.06259	4.91138	3.84046	3.89939	1.88382	3.39901	3.73201	2.97863	5.61117	5.34997	5.60235	2.42551	3.01443	4.37138	4.92155	4.15681	4.60745	4.07042	4.38121	3.35163	5.23837	5.66364	6.45338
TraesCS6D01G222600	TaHDZipI-D4	6.67036	5.69378	7.52095	5.91677	7.09964	9.13025	15.4947	10.794	5.92752	5.97249	9.81043	17.9468	16.3158	18.7496	18.4221	13.8844	11.2749	5.44696	10.6021	6.55768	9.57444	6.8607	9.60909	20.6387	14.7521	6.85924	5.26387	1.71056	20.5075	22.1978	13.1148	6.47376	11.8509	19.004	17.907	10.0313
TraesCS2B01G407600	TaHDZ-B8	0.1045	0.084526	0.346886	6.72083	0.13838	0.089179	0.236507	0.309437	0.0277388	0.0326629	0.288731	0.394108	0.0253107	0.237423	0.392951	0.604828	0.0289352	0.0675463	0.121358	7.80729	0.0140483	0.0523621	0.101771	0.0589884	0.21907	0.251532	0.394677	10.9303	0.158821	0.167456	0.10487	0.324628	1.1857	2.63422	0	0.099832
